# Systematic DNA nicking reveals the structural logic of protein recognition

**DOI:** 10.1101/2025.06.30.662289

**Authors:** Yumi Minyi Yao, Michael P. O’Hagan, Karn Onoon, Lihee Givon, Shelly Hamer-Rogotner, Raul Salinas, Naama Kessler, Orly Dym, Tanadet Pipatpolkai, Maria A. Schumacher, Ariel Afek

## Abstract

Transcription factors (TFs) bind to specific genomic sites to regulate gene expression^1,2^. These interactions almost universally require DNA deformation and the accumulation of local mechanical strain within the double helix. As a result, TF-DNA recognition is determined not only by the linear base sequence but also by the spatial alignment of bases and phosphates, as well as their ability to adopt and retain structural deformations^3^.

However, the sequence-centric focus of existing studies makes it challenging to directly probe DNA structural determinants and to decouple their impact from alterations in base sequences, limiting our ability to unravel the key factors influencing binding beyond the sequence identity and leaving significant gaps in our understanding of the principles governing TF-DNA recognition.

Here, we introduce a high-throughput strategy to perturb TF binding sites without altering their base sequence, enabling systematic investigation of the structural features of DNA that govern TF binding. Our method, PIC-NIC, introduces single-strand breaks (SSBs) at every position within the binding site, selectively disrupting backbone continuity while preserving nucleotide identity, with the resulting effects on TF binding measured quantitatively.

Applied to 15 human TFs spanning eight structural classes, and supported by seven high-resolution TF–DNA crystal structures and molecular dynamics simulations, PIC-NIC uncovers discrete backbone positions serving as structural anchor points where nicks can abolish binding, rewire sequence preferences, or even enhance affinity. By decoupling structural and chemical contributions, we demonstrate that DNA mechanics—encoded in backbone geometry and continuity—can independently shape binding specificity beyond the linear code of base identity. These findings shift the paradigm of TF–DNA recognition, establishing the backbone not as a passive scaffold, but as a functional determinant capable of directing regulatory mechanisms through its physical architecture.
