## Supplementary Tables for "Systematic DNA nicking reveals the structural logic of protein recognition": Supp Table 7_structural_parameters_TBP_nickedDNA.xlsx

### Sheet: TBP-AG_unnicked_helix1
PDB	Position	Nucleotide 1	Nucleotide 2	Shear	Stretch	Stagger	Buckle	Propeller	Opening	Shift	Slide	Rise	Tilt	Roll	Twist	X Displacement	Y Displacement	Helical Rise	Inclination	Tip	Helical Twist
1QNE	1	C.DG201	D.DC228	-1.25	-0.84	0.4	-6.19	-14.73	-1.78	0.11	-0.24	3.44	1.97	-0.44	54.93	-0.24	0	3.44	-0.48	-2.14	54.96
1QNE	2	C.DC202	D.DG227	1.37	-0.87	0.32	-9.13	-7.24	-2.32	0.06	0	3	9.09	2.57	35.74	-0.32	1.03	2.92	4.09	-14.5	36.93
1QNE	3	C.DT203	D.DA226	0.22	-0.48	-0.59	1.58	-3.96	7.25	0.3	-0.23	4.8	-8.72	48.74	14.51	-5.25	-1.23	1.13	73.52	13.15	51.47
1QNE	4	C.DA204	D.DT225	0.06	-0.03	0.06	-33.68	12.41	10.35	-1.51	-0.44	3.43	2.88	21.17	19.97	-5.38	3.61	1.9	46.99	-6.39	29.16
1QNE	5	C.DT205	D.DA224	-0.14	-0.14	0	-22.22	-7.77	0.42	0.11	2.05	3.03	0.66	7.83	25.35	2.37	-0.05	3.5	17.31	-1.45	26.52
1QNE	6	C.DA206	D.DT223	0.17	-0.14	-0.39	1.82	-1.82	5.44	0.56	1.28	3.19	-1.61	19.67	12.44	-4.88	-2.05	2.75	57.88	4.73	23.29
1QNE	7	C.DA207	D.DT222	0.12	-0.16	0.03	18.69	-5.55	6.79	-0.07	1.17	3.45	2.5	24.05	19.62	-3.53	0.72	3.09	51.22	-5.32	31.05
1QNE	8	C.DA208	D.DT221	0.1	-0.08	0.11	26.44	-5.14	6.33	0.12	0.76	3.3	2.14	17.5	23.83	-2.57	0.25	3.12	36.64	-4.48	29.56
1QNE	9	C.DA209	D.DT220	0.15	-0.01	0.36	38.21	-10.02	8.65	-0.13	0.45	5.06	2.33	42.85	25.98	-4.78	0.44	3.08	60.15	-3.27	49.85
1QNE	10	C.DG210	D.DC219	0.25	-0.24	0.12	2.32	1.37	0.22	-1.54	0.06	3.36	-0.13	3.04	33.51	-0.4	2.64	3.36	5.26	0.22	33.64
1QNE	11	C.DG211	D.DC218	-0.04	-0.32	-0.03	0.12	-5.66	-3.94	0.15	-0.2	3.44	-1.03	5.57	35.41	-1.17	-0.41	3.37	9.09	1.68	35.85
1QNE	12	C.DG212	D.DC217	0.01	-0.16	0.06	-3	-5.83	0.22	0.96	0.43	2.96	2.67	1.15	35.94	0.54	-1.2	3.04	1.87	-4.31	36.05
1QNE	13	C.DC213	D.DG216	-0.19	-0.27	-0.05	12.21	-2.21	-1.26	-0.67	0.92	3.08	-0.61	4.7	35.69	0.85	1	3.18	7.62	1	35.99

### Sheet: TBP-AG_unnicked_helix2
PDB	Position	Nucleotide 1	Nucleotide 2	Shear	Stretch	Stagger	Buckle	Propeller	Opening	Shift	Slide	Rise	Tilt	Roll	Twist	X Displacement	Y Displacement	Helical Rise	Inclination	Tip	Helical Twist
1QNE	1	E.DG201	F.DC228	-0.03	-0.4	0.21	-13.77	-13.08	-3.94	-0.67	-1.12	3.44	-1.26	-2.82	34.33	-1.43	0.92	3.54	-4.77	2.13	34.46
1QNE	2	E.DC202	F.DG227	0.34	-0.25	0.53	-20.09	-11.45	1.89	1.37	-0.13	3.26	3.78	0.09	33.46	-0.24	-1.74	3.39	0.15	-6.53	33.67
1QNE	3	E.DT203	F.DA226	0.01	-0.23	0.29	-12.83	-1.08	10.44	0.16	-0.69	4.36	-0.27	46.53	17.62	-5.14	-0.22	0.95	70.39	0.41	49.58
1QNE	4	E.DA204	F.DT225	0.16	-0.01	-0.05	-31.87	11.3	8.4	-1.29	-0.54	3.54	-0.13	19.83	20	-5.89	2.63	2.16	45.19	0.31	28.09
1QNE	5	E.DT205	F.DA224	-0.07	-0.16	0.28	-24.16	-7.54	1.99	-0.1	1.97	3.1	3.13	7.2	24.24	2.34	1.15	3.49	16.61	-7.22	25.46
1QNE	6	E.DA206	F.DT223	0.09	-0.13	-0.45	-3.54	-2.4	3.36	0.57	1.31	3.03	-1.16	20.72	13.63	-4.15	-1.74	2.74	56.96	3.2	24.78
1QNE	7	E.DA207	F.DT222	0.12	-0.13	-0.16	17.56	-3.23	8.79	-0.13	1.19	3.46	-0.34	24.16	19.26	-3.66	0.17	3.1	51.99	0.74	30.8
1QNE	8	E.DA208	F.DT221	0.04	-0.04	0.21	25.52	-6.75	6.5	0.21	0.83	3.36	3.4	14.64	22.78	-2.31	0.51	3.28	32.86	-7.62	27.24
1QNE	9	E.DA209	F.DT220	-0.06	0.02	0.39	38.37	-10.6	5.83	0.03	0.32	4.86	-4.04	45.07	25.52	-4.6	-0.48	2.74	61.83	5.55	51.62
1QNE	10	E.DG210	F.DC219	0.05	-0.29	0.51	6.36	-0.32	2.68	-1.45	-0.27	3.3	1.25	5.39	35.38	-1.21	2.54	3.17	8.8	-2.05	35.8
1QNE	11	E.DG211	F.DC218	-0.14	-0.23	0.14	8.13	-11.21	0.56	-0.19	-0.42	3.43	-1.6	5.86	37.38	-1.42	0.07	3.34	9.06	2.47	37.85
1QNE	12	E.DG212	F.DC217	0.12	-0.28	0.16	-2.88	-12.37	-1.64	-0.49	-0.77	3.43	1.09	-2.28	22.65	-1.09	1.66	3.46	-5.77	-2.78	22.79
1QNE	13	E.DC213	F.DG216	-0.3	-0.37	0.04	-3.3	4.55	-7.31	-0.23	0.5	3.06	3.75	3.19	32.15	0.37	1.03	3.05	5.72	-6.71	32.51

### Sheet: TBP-AG_withP
PDB	Position	Nucleotide 1	Nucleotide 2	Shear	Stretch	Stagger	Buckle	Propeller	Opening	Shift	Slide	Rise	Tilt	Roll	Twist	X Displacement	Y Displacement	Helical Rise	Inclination	Tip	Helical Twist
9OWZ	1	C.DG201	D.DC228	0.21	-0.3	0.82	8.39	-21.64	9.62	-0.14	-0.7	3.54	5.62	4.2	37.06	-1.66	0.99	3.39	6.53	-8.74	37.7
9OWZ	2	C.DC202	D.DG227	0.12	-0.47	-0.36	-2.54	-11.5	-3.03	0.77	0.17	3.33	4.88	0.68	37.79	0.17	-0.54	3.4	1.05	-7.49	38.1
9OWZ	3	C.DT203	D.DA226	0.58	-0.47	-0.61	1.63	-8.83	7.45	0.41	-0.81	4.71	-5.04	49.72	14.18	-5.38	-0.92	0.52	74.79	7.59	51.82
9OWZ	4	C.DA204	D.DT225	0.36	-0.34	0.02	-28.48	10.41	14.69	-1.55	-0.18	3.47	6.98	21.06	16.67	-5.34	4.89	1.58	50.82	-16.83	27.69
9OWZ	5	C.DT205	D.DA224	-0.51	-0.57	-0.45	-22.19	-13.19	4.84	0.25	2.2	2.99	7.23	6.7	25.84	2.98	1.25	3.39	14.33	-15.46	27.63
9OWZ	6	C.DA206	D.DT223	0.28	-0.29	-1.02	0.77	-9.89	6.4	0.72	1.61	2.6	0.09	27.17	5.04	-4.72	-1.48	2.07	79.68	-0.26	27.62
9OWZ	7	C.DA207	D.DT222	-0.28	-0.14	-0.6	26.83	-0.34	5.19	-0.3	1.29	3.48	-7.44	28.04	22.82	-2.86	-0.83	3.21	50.85	13.49	36.76
9OWZ	8	C.DA208	D.DT221	0.18	-0.19	0.65	34.5	10.15	1.45	0.58	0.35	3.16	3.61	9.71	23.29	-1.99	-0.27	3.11	22.68	-8.43	25.47
9OWZ	9	C.DA209	D.DT220	0.02	0.3	0.72	54.06	-0.51	8.3	-1.08	-0.63	6.02	-3.05	64.26	37.86	-4.52	0.71	2.78	62.65	2.98	73.6
9OWZ	10	C.DG210	R.DC213	0.25	-0.09	-0.13	-5.77	-14.28	-4.03	-0.65	0.37	3.14	-3.7	-1.5	36.2	0.8	0.53	3.18	-2.4	5.94	36.41
9OWZ	11	C.DC211	R.DG212	0.18	-0.32	-0.04	-2.99	-8.14	-0.92	0	1.4	3.19	0.01	4.42	28.3	1.83	0	3.37	8.98	-0.02	28.64
9OWZ	12	C.DG212	R.DC211	-0.18	-0.32	-0.04	2.98	-8.14	-0.92	0.64	0.37	3.14	3.7	-1.5	36.19	0.8	-0.53	3.17	-2.4	-5.93	36.4

### Sheet: TBP-AG_noP
PDB	Position	Nucleotide 1	Nucleotide 2	Shear	Stretch	Stagger	Buckle	Propeller	Opening	Shift	Slide	Rise	Tilt	Roll	Twist	X Displacement	Y Displacement	Helical Rise	Inclination	Tip	Helical Twist
9OWI	1	C.DC202	D.DG227	-0.07	0.01	1.03	-41.61	-5.16	0.42	1.34	-0.01	2.73	7.35	-1.27	34.71	0.15	-1.25	2.94	-2.1	-12.15	35.47
9OWI	2	C.DT203	D.DA226	0.2	-0.04	-0.01	-16.49	12.28	9.88	0.93	-0.68	3.91	-1.59	40.52	16.66	-5.16	-1.42	0.86	68.53	2.69	43.71
9OWI	3	C.DA204	D.DT225	0.47	0.13	0.32	-32.57	7.17	19.33	-1.33	-0.62	3.77	5.46	28.78	17.13	-5.83	3.19	1.19	59.26	-11.24	33.84
9OWI	4	C.DT205	D.DA224	-0.33	0.1	0.21	-36.59	-7.89	6.51	0	2.18	2.77	2.58	7.76	25.75	2.81	0.62	3.26	16.89	-5.62	27
9OWI	5	C.DA206	D.DT223	0.23	-0.12	-0.53	-4.94	-2.27	7.22	0.43	1.33	2.93	-2.75	24.11	13.82	-3.79	-1.63	2.57	60.38	6.88	27.87
9OWI	6	C.DA207	D.DT222	0.57	-0.11	0.1	18.24	-1.61	11.89	-0.29	1.18	3.52	3.45	18.74	18.94	-3.4	1.71	3.28	44.82	-8.24	26.81
9OWI	7	C.DA208	D.DT221	0.4	-0.14	0.31	28.35	-7.28	4.68	0.46	0.72	3.08	3.26	14.93	21.86	-2.44	-0.13	2.99	34.48	-7.54	26.62
9OWI	8	C.DA209	D.DT220	-0.02	0.41	0.68	49.4	-10.56	7.56	-0.41	-0.63	6.12	-9.05	61.62	27.92	-5.19	-0.31	2.14	67.51	9.91	67.68
9OWI	9	C.DG210	F.DC213	-0.3	-0.03	0.32	-7.56	-14.07	0.53	-0.14	0.16	3.14	2.71	-2.37	34.21	0.63	0.63	3.1	-4.02	-4.59	34.39
9OWI	10	C.DC211	F.DG212	0.17	-0.1	0.09	-1.8	-9.07	2.83	-0.46	1.08	3.19	-2.8	1.37	34.84	1.59	0.35	3.26	2.28	4.67	34.98
9OWI	11	C.DG212	F.DC211	0.21	0.02	0.41	3.15	-11.26	2.14	0.5	0	3.32	-0.74	-1.04	33	0.18	-1.01	3.3	-1.83	1.31	33.03

### Sheet: TBP-TG_unnicked_helix1
PDB	Position	Nucleotide 1	Nucleotide 2	Shear	Stretch	Stagger	Buckle	Propeller	Opening	Shift	Slide	Rise	Tilt	Roll	Twist	X Displacement	Y Displacement	Helical Rise	Inclination	Tip	Helical Twist
1QNB	1	C.DG201	D.DC228	-0.16	-0.32	0.02	-8.47	-10.4	-3.66	-0.12	-0.57	3.42	-3.92	0.69	46.81	-0.77	-0.19	3.41	0.87	4.92	46.97
1QNB	2	C.DC202	D.DG227	0.4	-0.49	0.56	-12.06	-11.21	-5.03	0.49	-0.28	3.15	7.18	2.05	33.48	-0.79	0.26	3.16	3.51	-12.27	34.28
1QNB	3	C.DT203	D.DA226	0.04	-0.3	-0.15	-6.26	-3.42	6.04	0.14	-0.17	4.63	-5.29	48.06	19.21	-4.93	-0.69	1.6	69.19	7.61	51.81
1QNB	4	C.DA204	D.DT225	0.03	0	-0.09	-32.51	10.51	4.78	-1.26	-0.49	3.58	-0.24	18.34	19.07	-6.18	2.69	2.27	44.26	0.59	26.4
1QNB	5	C.DT205	D.DA224	-0.21	-0.2	0.19	-25.05	-9.64	1.84	0.03	1.96	3.09	1.56	9.71	24.39	1.54	0.39	3.58	21.89	-3.51	26.27
1QNB	6	C.DA206	D.DT223	0	-0.11	-0.36	-1.97	-2.09	4.2	0.55	1.3	3.16	-1.92	18.12	14.76	-3.91	-2.1	2.95	51.04	5.39	23.41
1QNB	7	C.DA207	D.DT222	0.15	-0.13	0.09	16.47	-2.32	6.27	0.05	0.94	3.6	0.88	24.64	20.57	-3.87	0.1	3.05	50.72	-1.81	32.01
1QNB	8	C.DA208	D.DT221	0.19	-0.04	0.29	22.82	-4.12	4.83	0.6	-0.36	3.5	-0.43	13.04	22.23	-4.63	-1.47	2.84	30.67	1.01	25.73
1QNB	9	C.DT209	D.DA220	-0.07	-0.15	0.24	31.38	15.84	7.16	-0.12	2.77	4.85	-8.74	43.97	-12.54	-6.84	-0.82	-1.29	-73.72	-14.65	-46.46
1QNB	10	C.DG210	D.DC219	-0.15	-0.37	-0.15	-6.79	-8.8	-4.34	-2.78	-2.49	3.17	-0.04	4.43	78.65	-2.08	2.19	3.05	3.49	0.03	78.75
1QNB	11	C.DG211	D.DC218	-0.03	-0.19	0.34	5.73	-5.45	0	0.34	-0.11	3	-4.02	5.06	31.5	-1.02	-1.26	2.88	9.21	7.31	32.14
1QNB	12	C.DG212	D.DC217	0.46	-0.4	-0.3	10.64	-1.42	-5.39	-0.12	-0.14	3.24	4.23	1.98	33.03	-0.57	0.9	3.19	3.46	-7.39	33.35

### Sheet: TBP-TG_unnicked_helix2
PDB	Position	Nucleotide 1	Nucleotide 2	Shear	Stretch	Stagger	Buckle	Propeller	Opening	Shift	Slide	Rise	Tilt	Roll	Twist	X Displacement	Y Displacement	Helical Rise	Inclination	Tip	Helical Twist
1QNB	1	E.DG201	F.DC228	-0.76	-0.66	0.51	-14.16	-14.78	-3.6	-0.86	-0.57	3.29	2.12	0.02	30.65	-1.08	2.05	3.23	0.03	-4.01	30.72
1QNB	2	E.DC202	F.DG227	-0.49	-0.23	0.31	-11.65	-5.67	-7.71	1.4	0.03	3.27	4.68	-1.1	41.11	0.16	-1.47	3.4	-1.57	-6.64	41.38
1QNB	3	E.DT203	F.DA226	-0.17	-0.32	-0.22	-3.73	-1.17	9.15	0.17	-0.28	4.58	-4.89	48.48	16.13	-5.09	-0.68	1.21	72.42	7.31	51.18
1QNB	4	E.DA204	F.DT225	-0.03	0.01	-0.02	-33.13	12.7	5.37	-1	-0.53	3.49	1.58	18.88	20.47	-5.64	2.46	2.17	43.05	-3.61	27.83
1QNB	5	E.DT205	F.DA224	-0.09	-0.12	0.12	-24.79	-8.97	4.92	-0.12	2.07	3.14	0.13	8.31	25.33	2.19	0.31	3.63	18.34	-0.28	26.63
1QNB	6	E.DA206	F.DT223	0.3	-0.17	-0.31	-2.45	-3	3.62	0.61	1.17	3.08	-1.32	21.84	13.26	-4.5	-1.82	2.57	59.05	3.57	25.54
1QNB	7	E.DA207	F.DT222	0.04	-0.19	0.02	15.02	-3.05	8.02	-0.11	1.09	3.56	1.82	22.79	21.45	-3.36	0.63	3.24	47.22	-3.76	31.25
1QNB	8	E.DA208	F.DT221	0.19	-0.1	0.08	23.34	-6.61	6	0.42	-0.11	3.62	0.68	13.76	21.19	-4.69	-0.75	3	33.26	-1.65	25.23
1QNB	9	E.DT209	F.DA220	-0.02	-0.15	-0.01	29.69	13.41	7.07	-0.22	2.69	4.79	-12.9	41.44	-15.44	-6.84	-1.34	-0.82	-68.13	-21.2	-45.94
1QNB	10	E.DG210	F.DC219	0.03	-0.15	-0.13	-2.16	-6.73	-4.23	-2.23	-2.44	3.16	3	6.06	81.76	-2	1.77	2.94	4.62	-2.29	81.99
1QNB	11	E.DG211	F.DC218	0	-0.21	0.21	6.04	-10.44	-1.34	0.23	-0.41	3.03	-3.74	10.97	30.95	-2.41	-0.98	2.69	19.71	6.72	33
1QNB	12	E.DG212	F.DC217	0.55	-0.45	-0.29	6.29	4.02	-4.19	-0.08	0.12	3.39	2.38	-3.49	31.82	0.87	0.58	3.35	-6.34	-4.32	32.09

### Sheet: TBP-TG_withP
PDB	Position	Nucleotide 1	Nucleotide 2	Shear	Stretch	Stagger	Buckle	Propeller	Opening	Shift	Slide	Rise	Tilt	Roll	Twist	X Displacement	Y Displacement	Helical Rise	Inclination	Tip	Helical Twist
9OW8	1	C.DC202	D.DG227	0.29	0.22	1.06	-44.1	-4.43	2.09	1.28	0.01	2.65	7.72	-0.5	31.81	0.09	-1.14	2.87	-0.89	-13.83	32.71
9OW8	2	C.DT203	D.DA226	0.05	-0.08	-0.04	-17.59	7.92	8.31	1.23	-0.72	3.88	0.69	44.39	15.68	-4.9	-1.48	0.67	71.51	-1.12	46.95
9OW8	3	C.DA204	D.DT225	0.24	0.37	0.04	-34.28	6.72	23.77	-1.59	-0.14	3.73	2.16	26.66	16.54	-5.85	3.4	1.75	58.64	-4.75	31.37
9OW8	4	C.DT205	D.DA224	-0.48	0.11	0.16	-35.02	-9.25	6.98	-0.2	2.25	2.73	4.01	10.2	26.3	2.34	1.3	3.3	21.28	-8.37	28.46
9OW8	5	C.DA206	D.DT223	0.23	-0.09	-0.82	-4.6	-4.32	4.68	0.56	1.49	2.86	-3.22	20.44	13.56	-3.46	-2.41	2.73	56.41	8.9	24.7
9OW8	6	C.DA207	D.DT222	0.32	-0.08	-0.02	18.38	-1.91	10.36	-0.12	1.27	3.44	2.59	19.28	18.15	-3.47	1.11	3.27	46.96	-6.32	26.55
9OW8	7	C.DA208	D.DT221	0.29	-0.04	0.24	30.43	-8.96	4.64	0.79	-0.54	3.61	-0.53	18.24	19.99	-6.02	-1.83	2.31	42.76	1.24	27.01
9OW8	8	C.DT209	D.DA220	-0.07	0.19	0.05	32.76	13.68	8.02	0.7	0.65	4.5	14.15	49.1	23.01	-3.97	0.6	2.66	64.72	-18.66	55.72
9OW8	9	C.DG210	E.DC213	-0.88	-0.37	-0.82	4.78	-23.17	11.24	-1.41	0.06	2.98	-10.23	6.89	32.41	-0.95	0.82	3.21	11.83	17.56	34.62
9OW8	10	C.DC211	E.DG212	-0.85	0.05	-0.53	14.07	-14.35	-5.52	0.6	0.78	3.22	-5.4	9.83	35.32	-0.1	-1.67	3.19	15.73	8.64	37
9OW8	11	C.DG212	E.DC211	0.21	-0.16	0.31	23.05	-2.69	4.42	0.71	0.28	3.09	7.81	-3.08	38.32	0.77	-0.17	3.14	-4.62	-11.72	39.19

### Sheet: TBP-TG_noP
PDB	Position	Nucleotide 1	Nucleotide 2	Shear	Stretch	Stagger	Buckle	Propeller	Opening	Shift	Slide	Rise	Tilt	Roll	Twist	X Displacement	Y Displacement	Helical Rise	Inclination	Tip	Helical Twist
9OW7	1	C.DG201	D.DC228	0.02	-0.32	0.16	0.47	-14.05	1.25	-0.01	-1	3.34	-1.01	3.78	36.29	-2.12	-0.12	3.22	6.05	1.62	36.49
9OW7	2	C.DC202	D.DG227	0.07	-0.21	0.34	-7.14	-15.44	3.13	0.42	-0.67	3.33	4.55	1.29	34.7	-1.31	0.01	3.33	2.14	-7.58	35.01
9OW7	3	C.DT203	D.DA226	-0.13	-0.38	0.12	-6.11	-3.59	5.72	0.39	-0.78	4.63	-2.39	46.57	19.52	-5.34	-0.69	1.11	68.44	3.52	50.34
9OW7	4	C.DA204	D.DT225	0.16	0.18	-0.12	-39.08	8.53	14.14	-1.44	-0.14	3.35	1.78	19.5	19.44	-5.08	3.45	2.19	45.44	-4.15	27.52
9OW7	5	C.DT205	D.DA224	-0.12	0.13	0.07	-25.81	-8.82	4.21	-0.03	1.94	3.06	2.9	8.82	23.45	1.75	0.95	3.52	20.68	-6.81	25.2
9OW7	6	C.DA206	D.DT223	0.29	0	-0.48	2.14	-3.03	6.33	0.28	1.17	3.24	-2.47	24.75	11.45	-5.09	-1.36	2.4	65.33	6.53	27.34
9OW7	7	C.DA207	D.DT222	0.06	-0.11	0.02	18.36	0.97	7.78	-0.05	1.06	3.57	1.04	15.53	18.94	-3.35	0.5	3.43	39.63	-2.65	24.47
9OW7	8	C.DA208	D.DT221	-0.12	-0.09	0.4	27.59	-5.43	5.36	1.81	-2.03	4.27	13.04	34.29	64.57	-3.09	-0.98	3.26	29.75	-11.32	73.27
9OW7	9	C.DT209	D.DA220	-0.27	3.53	0.41	-4.66	-1.49	-66.54	-1.38	1.13	3.47	12.79	13.81	-17.42	-6.8	0.82	2.45	-34.92	32.33	-25.59
9OW7	10	C.DG210	K.DC213	0.15	-0.02	-0.67	-6.69	-3.34	-0.82	0.18	-0.15	2.7	-0.89	9.31	28.7	-1.85	-0.5	2.53	18.18	1.74	30.15
9OW7	11	C.DC211	K.DG212	0.36	-0.21	-0.55	16.68	-8.74	6.01	0	-0.55	4.13	0	5.3	37.87	-1.67	0	4.02	8.12	0	38.23
9OW7	12	C.DG212	K.DC211	-0.36	-0.21	-0.55	-16.68	-8.74	6.01	-0.18	-0.15	2.7	0.89	9.31	28.7	-1.85	0.5	2.53	18.17	-1.74	30.16
